# Genomic and metabolic plasticity drive alternative scenarios for adapting *Pseudomonas putida* to non-native substrate D-xylose

**DOI:** 10.1101/2023.05.19.541448

**Authors:** Pavel Dvořák, Barbora Burýšková, Barbora Popelářová, Birgitta Ebert, Tibor Botka, Dalimil Bujdoš, Alberto Sánchez-Pascuala, Hannah Schöttler, Heiko Hayen, Víctor de Lorenzo, Lars M. Blank, Martin Benešík

**Author notes:** Shared first authors (Pavel Dvořák, Barbora Burýšková, Barbora Popelářová, Birgitta Ebert). Current address: Food Science Building, College Rd, University College, Cork, Ireland (Dalimil Bujdoš). Corresponding author: Dr. Pavel Dvořák, Department of Experimental Biology (Section of Microbiology, Microbial Bioengineering Laboratory), Faculty of Science, Masaryk University, Kamenice 735/5, Brno 62500, Czech Republic, https://mik.sci.muni.cz/mbl.

## Abstract

D-Xylose, a major constituent of plant biomass and second most abundant sugar on Earth, holds a considerable potential as a substrate for sustainable bio-production. Pseudomonas putida KT2440 is an attractive bacterial host for valorizing biogenic feedstocks but lacks a xylose utilization pathway. While several attempts to engineer P. putida for growth on xylose have been reported, a comprehensive understanding of xylose metabolism in this bacterium is lacking, hindering its further improvement and rational tailoring for specific biotechnological purposes. In this study, we elucidated the xylose metabolism in the genome-reduced P. putida strain, EM42, endowed with xylose isomerase pathway (xylAB) and transporter (xylE) from Escherichia coli and used the obtained knowledge in combination with adaptive laboratory evolution to accelerate the bacterium’s growth on the pentose sugar. Carbon flux analyses, targeted gene knock-outs, and in vitro enzyme assays portrayed xylose assimilation in P. putida and confirmed a partially cyclic upper xylose metabolism. Deletion of the local transcriptional regulator gene hexR de-repressed genes of several key catabolic enzymes and reduced the lag phase on xylose. Guided by metabolic modeling, we augmented P. putida with additional heterologous pentose phosphate pathway genes and subjected rationally prepared strains to adaptive laboratory evolution (ALE) on xylose. The descendants showed accelerated growth and reduced growth lag. Genomic and proteomic analysis of engineered and evolved mutants revealed the importance of a large genomic re-arrangement, transaldolase overexpression, and balancing gene expression in the synthetic xylABE operon. Importantly, omics analyses found that similar growth characteristics of two superior mutants were achieved through distinct evolutionary paths. This work provides a unique insight into how cell metabolism adjusts to a non-native substrate; it highlights the remarkable genomic and metabolic plasticity of P. putida and demonstrates the power of combining knowledge-driven engineering with ALE in generating desirable microbial phenotypes.

**Highlights:**

- Elucidated xylose catabolism via exogenous isomerase pathway in *P. putida* EM42.
- Deletion of transcriptional regulator HexR improved growth on xylose.
- Knowledge-guided interventions and adaptive evolution accelerated growth.
- Omics analyses of selected mutants highlighted the genomic and metabolic plasticity of *P. putida*.
- Two mutants with superior characteristics emerged from distinct evolutionary paths.
