## Supplementary File 1 for "Genomic and metabolic plasticity drive alternative scenarios for adapting *Pseudomonas putida* to non-native substrate D-xylose"

### Sheet: flux distribution
Flux distribution on xylose (MFA)
No.	Enzyme		Pseudomonas.com	Equation	Value	Stderror	LB	UB	Value	Stderror	LB	UB
			ID		mmol/g/h	mmol/g/h	mmol/g/h	mmol/g/h	% (mol/ molXyl)	% (mol/ molXyl)	% (mol/ molXyl)	% (mol/ molXyl)
1				Xylose.ext -> Xu5P	1.45	4.9696e-12	1.4265	1.45	100	3.42731e-10	98.3793	100
2	Pgi	Glucose 6-phosphate isomerase	PP_1808, PP_4701	G6P <-> F6P	-1.2935	0.0115	-1.314	-1.2704	-89.2069	0.793103	-90.6207	-87.6138
3	Fbp	Fructose 1,6-bisphosphatase	PP_5040	FBP -> F6P	0.0429	0.0042	0.0354	0.0507	2.95862	0.289655	2.44138	3.49655
4	Fba	Fructose-bisphosphate aldolase	PP_4960	FBP <-> DHAP + G3P	-0.0429	0.0042	-0.0507	-0.0354	-2.95862	0.289655	-3.49655	-2.44138
5	Tpi	Triose phosphate isomerase	PP_4715	DHAP <-> 3AP	-0.0429	0.0042	-0.0507	-0.0354	-2.95862	0.289655	-3.49655	-2.44138
6	Gap+Pgk	Glyceraldehyde 3-phosphate dehydrogenase +	PP_1009, PP_2149	G3P <-> 3PG	1.2742	0.0042	1.2489	1.2816	87.8759	0.289655	86.131	88.3862
		Phosphoglycerate kinase	PP_4963
7	Pgm+Eno	Phosphoglycerate mutase +	PP_5056, PP_3923, PP_4450	3PG <-> PEP	1.133	0.0042	1.1077	1.1404	78.1379	0.289655	76.3931	78.6483
		Phosphopyruvate hydratase	PP_1612
8	Pyk	Pyruvate kinase	PP_1362, PP_4301	PEP <-> Pyr	0.9835	0.0058	0.9374	0.9945	67.8276	0.4	64.6483	68.5862
9	Zwf+Pgl	Glucose 6-phosphate 1-dehydrogenase +	PP_1022, PP_4042, PP_5351	G6P -> 6PG	1.2766	0.0115	1.2539	1.2971	88.0414	0.793103	86.4759	89.4552
		6-phosphogluconolactonase	PP_1023
10	Gnd	6-phosphogluconate dehydrogenase	PP_4043	6PG -> Ru5P + CO2	0.5239	0.0172	0.5011	0.5504	36.131	1.18621	34.5586	37.9586
11	Rpe	Ribulose 5-phosphate 3-epimerase	PP_0415	Ru5P <-> X5P	-0.1935	0.0114	-0.2087	-0.1757	-13.3448	0.786207	-14.3931	-12.1172
12	RpiA	Ribose 5-phosphate isomerase A	PP_5150	Ru5P <-> R5P	0.7174	0.0057	0.706	0.7263	49.4759	0.393103	48.6897	50.0897
13	Tkt1	Transketolase 1	PP_4965	R5P + X5P <-> S7P + G3P	0.6432	0.0057	0.6318	0.6521	44.3586	0.393103	43.5724	44.9724
14	Tal	Transaldolase	PP_2168	S7P + G3P <-> F6P + E4P	0.6432	0.0057	0.6318	0.6521	44.3586	0.393103	43.5724	44.9724
15	Tkt2	Transketolase 2	PP_4965	E4P + X5P <-> F6P + G3P	0.6134	0.0057	0.602	0.6829	42.3034	0.393103	41.5172	47.0966
16	Edd	Phosphogluconate dehydratase	PP_1010	6PG -> KDPG	0.7527	0.0076	0.7355	0.7636	51.9103	0.524138	50.7241	52.6621
17	Eda	2-keto-3-deoxy-6-phosphogluconate aldolase	PP_1024	KDPG -> Pyr + G3P	0.7527	0.0076	0.7355	0.7636	51.9103	0.524138	50.7241	52.6621
18	Pdh	Pyruvate dehydrogenase complex	PP_0555, PP_0338, PP_0339,	Pyr -> AcCoA + CO2	2.1235	0.0272	2.0525	2.1729	146.448	1.87586	141.552	149.855
			PP_5366, PP_4187, PP_4404
19	GltA	Citrate synthase	PP_4194	OAA + AcCoA -> Cit	1.125	0.0057	1.0859	1.1325	77.5862	0.393103	74.8897	78.1034
20	AcnA+B	Aconitate hydratase A	PP_2112	Cit <-> ICit	1.125	0.0057	1.0859	1.1325	77.5862	0.393103	74.8897	78.1034
		Aconitate hydratase B	PP_2339, PP_2336
21	Icd	Isocitrate dehydrogenase	PP_4011, PP_4012	ICit <-> 2KT + CO2	0.3639	0.0248	0.3187	0.4096	25.0966	1.71034	21.9793	28.2483
22	2Kgd	2-ketoglutarate dehydrogenase	PP_4187, PP_4188, PP_4189,	2KT -> SucCoA + CO2	0.2749	0.0248	0.2296	0.3206	18.9586	1.71034	15.8345	22.1103
			PP_2652, PP_3662
23	SucDC	Succinyl-coenzyme A synthetase	PP_4185, PP_4186	SucCoA <-> Suc	0.2359	0.0248	0.1906	0.2816	16.269	1.71034	13.1448	19.4207
24	Sdh	Succinate dehydrogenase	PP_4190-PP_4193	Suc <-> Fum	1.036	0.0057	0.9969	1.0435	71.4483	0.393103	68.7517	71.9655
25	FumC	Fumarate hydratase	PP_0897, PP_0944, PP_1755	Fum <-> MAL	1.0666	0.0057	1.0275	1.0741	73.5586	0.393103	70.8621	74.0759
26	Mdh	Malate dehydrogenase/	PP_0654	MAL <-> OAA	1.1751	0.014	1.0514	1.2258	81.0414	0.965517	72.5103	84.5379
		Malate:quinone oxidoreductase	PP_0751, PP_1251, PP_2925
27	AceA	Isocitrate lyase	PP_4116	ICit -> Glyox + Suc	0.7611	0.0254	0.7144	0.8074	52.4897	1.75172	49.269	55.6828
28	GlcB	Malate synthase	PP_0356	Glyox + AcCoA -> Mal	0.7611	0.0254	0.7144	0.8074	52.4897	1.75172	49.269	55.6828
29	MaeB	Malic enzyme	PP_5085	Mal -> Pyr + CO2	0.6526	0.032	0	0.8038	45.0069	2.2069	0	55.4345
30	Ppc	Phosphoenolpyruvate cyrboxylase	PP_1505	PEP + CO2 -> OAA	0.0856	0.0051	0.0757	0.1506	5.90345	0.351724	5.22069	10.3862
31	Pyc	Pyruvate carboxylase	PP_5346, PP_5347	Pyr + CO2 <-> OAA	0.0478	0.0129	-0.7079	0.1172	3.29655	0.889655	-48.8207	8.08276
32	Acs	Acetyl-coenzyme A synthetase	PP_4487, PP_4702	Ac <-> AcCoA	0.0425	1.255e-12	0.0425	0.0428	2.93103	8.65517e-11	2.93103	2.95172
33				2KT -> Glu	0.542	0.00043868	0.5411	0.5466	37.3793	0.0302538	37.3172	37.6966
34				Glu -> Gln	0.0558	1.6482e-12	0.0558	0.0562	3.84828	1.13669e-10	3.84828	3.87586
35				Glu -> Pro	0.0173	5.1276e-13	0.0173	0.0175	1.1931	3.53628e-11	1.1931	1.2069
36				Glu + CO2 + Gln + Asp + AcCoA -> Arg + 2KT + Fum + Ac	0.0232	6.8613e-13	0.0232	0.0234	1.6	4.73193e-11	1.6	1.61379
37				OAA + Glu -> Asp + 2KT	0.1555	0.00087736	0.1536	0.1579	10.7241	0.0605076	10.5931	10.8897
38				Asp -> Asn	0.0189	5.5916e-13	0.0189	0.0191	1.30345	3.85628e-11	1.30345	1.31724
39				Pyr + Glu -> Ala + 2KT	0.0403	1.1916e-12	0.0403	0.0406	2.77931	8.21793e-11	2.77931	2.8
40				3PG + Glu -> Ser + 2KT	0.0901	0.00043868	0.0892	0.0914	6.21379	0.0302538	6.15172	6.30345
41				Ser <-> Gly + MEETHF	0.0494	0.00043868	0.0485	0.0504	3.4069	0.0302538	3.34483	3.47586
42				Gly <-> CO2 + MEETHF	0.0067	0.00043868	0.0057	0.0075	0.462069	0.0302538	0.393103	0.517241
43				Thr -> Gly + AcCoA	0.0053	0.00087736	0.0035	0.0071	0.365517	0.0605076	0.241379	0.489655
44				Ser + AcCoA -> Cys + Ac	0.0192	5.6892e-13	0.0192	0.0194	1.32414	3.92359e-11	1.32414	1.33793
45				Asp + Pyr + Glu + SucCoA -> LL_DAP + 2KT + Suc	0.0269	7.96e-13	0.0269	0.0271	1.85517	5.48966e-11	1.85517	1.86897
46				LL_DAP -> Lys + CO2	0.0269	7.96e-13	0.0269	0.0271	1.85517	5.48966e-11	1.85517	1.86897
47				Asp -> Thr	0.048	0.00087736	0.0462	0.0498	3.31034	0.0605076	3.18621	3.43448
48				Asp + METHF + Cys + SucCoA -> Met + Pyr + Suc	0.0121	3.5649e-13	0.0121	0.0121	0.834483	2.45855e-11	0.834483	0.834483
49				Pyr + Pyr + Glu -> Val + CO2 + 2KT	0.0332	9.8158e-13	0.0332	0.0334	2.28966	6.76952e-11	2.28966	2.30345
50				AcCoA + Pyr + Pyr + Glu -> Leu + CO2 + CO2 + 2KT	0.0354	1.0451e-12	0.0354	0.0356	2.44138	7.20759e-11	2.44138	2.45517
51				Thr + Pyr + Glu -> Ile + CO2 + 2KT	0.0228	6.7392e-13	0.0228	0.023	1.57241	4.64772e-11	1.57241	1.58621
52				PEP + PEP + E4P + Glu -> Phe + CO2 + 2KT	0.0145	4.2974e-13	0.0145	0.0146	1	2.96372e-11	1	1.0069
53				PEP + PEP + E4P + Glu -> Tyr + CO2 + 2KT	0.0108	3.1987e-13	0.0108	0.0109	0.744828	2.206e-11	0.744828	0.751724
54				Ser + R5P + PEP + E4P + PEP + Gln -> Trp + CO2 + G3P + Pyr + Glu	0.0045	1.3185e-13	0.0045	0.0045	0.310345	9.0931e-12	0.310345	0.310345
55				R5P + FTHF + Gln + Asp -> His + 2KT + Fum	0.0074	2.1976e-13	0.0074	0.0075	0.510345	1.51559e-11	0.510345	0.517241
56				MEETHF -> METHF	0.0121	3.5649e-13	0.0121	0.0121	0.834483	2.45855e-11	0.834483	0.834483
57				MEETHF -> FTHF	0.0074	2.1976e-13	0.0074	0.0075	0.510345	1.51559e-11	0.510345	0.517241
58				Gluc.ext -> G6P	1e-07	0	1e-07	1e-07	6.89655e-06	0	6.89655e-06	6.89655e-06
59				CO2 -> CO2.ext	3.9722	1.2176e-10	3.8545	3.9722	273.945	8.39724e-09	265.828	273.945
60				0.488*Ala + 0.281*Arg + 0.229*Asn + 0.229*Asp + 0.087*Cys + 0.25*Glu + 0.25*Gln + 0.582*Gly + 0.09*His + 0.276*Ile + 0.428*Leu + 0.326*Lys + 0.146*Met + 0.176*Phe + 0.21*Pro + 0.205*Ser + 0.241*Thr + 0.054*Trp + 0.131*Tyr + 0.402*Val + 0.205*G6P + 0.071*F6P + 0.754*R5P + 0.129*G3P + 0.619*3PG + 0.051*PEP + 0.083*Pyr + 2.51*AcCoA + 0.087*2KT + 0.34*OAA + 0.443*MEETHF -> 39.68*Biomass	0.0826	2.4417e-12	0.0826	0.0832	5.69655	1.68393e-10	5.69655	5.73793
