## Supplementary File 2 for "Genomic and metabolic plasticity drive alternative scenarios for adapting *Pseudomonas putida* to non-native substrate D-xylose"

### Sheet: Sheet1
Flux distribution on xylose (FBA)
No.	Enzyme		Pseudomonas.com	Reaction ID	Equation	Value	Value
			ID			mmol/g/h	%
1				XYLI1	xyl__D_c <=> xylu__D_c	1.45	100
2	Tkt1	Transketolase 1	PP_4965	TKT1	r5p_c + xu5p__D_c <=> g3p_c + s7p_c	0.4617	31.8414
3	Tal	Transaldolase	PP_2168	TALA	g3p_c + s7p_c <=> e4p_c + f6p_c	0.459642	31.6994
4	Tkt2	Transketolase 2	PP_4965	TKT2	e4p_c + xu5p__D_c <=> f6p_c + g3p_c	0.411613	28.3871
5	Rpe	Ribulose 5-phosphate 3-epimerase	PP_0415	RPE	ru5p__D_c <=> xu5p__D_c	-0.576687	-39.7715
6	RpiA	Ribose 5-phosphate isomerase A	PP_5150	RPI	r5p_c <=> ru5p__D_c	-0.574471	-39.6187
7	Pgi	Glucose 6-phosphate isomerase	PP_1808, PP_4701	PGI	g6p_c <=> f6p_c	-0.861891	-59.4408
8	Fbp	Fructose 1,6-bisphosphatase	PP_5040	FBP	fdp_c + h2o_c --> f6p_c + pi_c	0	0
9	Fba	Fructose-bisphosphate aldolase	PP_4960	FBA	fdp_c <=> dhap_c + g3p_c	0	0
10	Tpi	Triose phosphate isomerase	PP_4715	TPI	dhap_c <=> g3p_c	-0.019011	-1.3111
11	Gap	Glyceraldehyde 3-phosphate dehydrogenase	PP_1009, PP_2149	GAPD	g3p_c + nad_c + pi_c <=> 13dpg_c + h_c + nadh_c	1.2612	86.9794
12	Pgk	Phosphoglycerate kinase	PP_4963	PGK	3pg_c + atp_c <=> 13dpg_c + adp_c	-1.2612	-86.9794
13	Eno	Phosphopyruvate hydratase	PP_1612	ENO	2pg_c <=> h2o_c + pep_c	1.04067	71.7701
14	Pgm	Phosphoglycerate mutase	PP_5056, PP_3923, PP_4450	PGM	2pg_c <=> 3pg_c	-1.04067	-71.7701
15	Pyk	Pyruvate kinase	PP_1362, PP_4301	PYK	adp_c + h_c + pep_c --> atp_c + pyr_c	0.661809	45.642
16	Zwf	Glucose 6-phosphate 1-dehydrogenase	PP_1022, PP_4042, PP_5351	G6PDH2r	g6p_c + nadp_c --> 6pgl_c + h_c + nadph_c	0.857775	59.1569
17	Pgl	6-phosphogluconolactonase	PP_1023	PGL	6pgl_c + h2o_c --> 6pgc_c + h_c	0.857775	59.1569
18	Gnd	6-phosphogluconate dehydrogenase	PP_4043	GND	6pgc_c + nadp_c --> co2_c + nadph_c + ru5p__D_c	0	0
19	Edd	Phosphogluconate dehydratase	PP_1010	EDD	6pgc_c --> 2ddg6p_c + h2o_c	0.857775	59.1569
20	Eda	2-keto-3-deoxy-6-phosphogluconate aldolase	PP_1024	EDA	2ddg6p_c --> g3p_c + pyr_c	0.857775	59.1569
21	Pdh	Pyruvate dehydrogenase complex	PP_0555, PP_0338, PP_0339,	PDH	coa_c + nad_c + pyr_c --> accoa_c + co2_c + nadh_c	1.15684	79.7821
			PP_5366, PP_4187, PP_4404
22	GltA	Citrate synthase	PP_4194	CS	accoa_c + h2o_c + oaa_c --> cit_c + coa_c + h_c	0.753254	51.9486
23	AcnA	Aconitate hydratase A	PP_2112	ACONTa	cit_c <=> acon_C_c + h2o_c	0.753254	51.9486
24	AcnB	Aconitate hydratase B	PP_2339, PP_2336	ACONTb	acon_C_c + h2o_c <=> icit_c	0.753254	51.9486
25	Icd	Isocitrate dehydrogenase	PP_4011, PP_4012	ICDHyr	icit_c + nadp_c <=> akg_c + co2_c + nadph_c	0.753254	51.9486
26	2Kgd	2-ketoglutarate dehydrogenase	PP_4187, PP_4188, PP_4189,	AKGDH	akg_c + coa_c + nad_c --> co2_c + nadh_c + succoa_c	0.604521	41.6911
			PP_2652, PP_3662
27	SucDC	Succinyl-coenzyme A synthetase	PP_4185, PP_4186	SUCOAS	atp_c + coa_c + succ_c <=> adp_c + pi_c + succoa_c	-0.580032	-40.0022
28	Sdh	Succinate dehydrogenase	PP_4190-PP_4193	SUCDi	q8_c + succ_c --> fum_c + q8h2_c	0.645836	44.5404
29	FumC	Fumarate hydratase	PP_0897, PP_0944, PP_1755	FUM	fum_c + h2o_c <=> mal__L_c	0.734234	50.6368
30	Mdh	Malate dehydrogenase/	PP_0654	MDH	mal__L_c + nad_c <=> h_c + nadh_c + oaa_c	0.73434	50.6441
		Malate:quinone oxidoreductase	PP_0751, PP_1251, PP_2925
31	AceA	Isocitrate lyase	PP_4116	ICL	icit_c --> glx_c + succ_c	0	0
32	GlcB	Malate synthase	PP_0356	MALS	accoa_c + glx_c + h2o_c --> coa_c + h_c + mal__L_c	0.000106	0.00731034
33	MaeB	Malic enzyme	PP_5085	ME2	mal__L_c + nadp_c --> co2_c + nadph_c + pyr_c	0	0
34	Ppc	Phosphoenolpyruvate cyrboxylase	PP_1505	PPC	co2_c + h2o_c + pep_c --> h_c + oaa_c + pi_c	0.277605	19.1452
35	Pyc	Pyruvate carboxylase	PP_5346, PP_5347	OAADC	h_c + oaa_c --> co2_c + pyr_c	0	0
36	Acs	Acetyl-coenzyme A synthetase	PP_4487, PP_4702	ACS	ac_c + atp_c + coa_c --> accoa_c + amp_c + ppi_c	0.069584	4.7989
37	Glk	Glucokinase	PP_1011	HEX1	atp_c + glc__D_c --> adp_c + g6p_c + h_	0	0
38					CO2 -> CO2.ext	0	0
