## Supplementary File 3 for "Genomic and metabolic plasticity drive alternative scenarios for adapting *Pseudomonas putida* to non-native substrate D-xylose"

### Sheet: NADPH_NADH_sum
MFA model results					FBA model results					MFA model results					FBA model results
reaction ID	%	FLUX (mmol/g/h)	REACTION_STRING		reaction ID	%	FLUX (mmol/g/h)	REACTION_STRING		reaction ID	%	FLUX (mmol/g/h)	REACTION_STRING		reaction ID	%	FLUX (mmol/g/h)	REACTION_STRING
NADPH/NADH PRODUCING					NADPH/NADH PRODUCING					NADH PRODUCING					NADH PRODUCING
G6PDH2r	44.9555	1.2539	g6p_c + nadp_c --> 6pgl_c + h_c + nadph_c		G6PDH2r	48.9013	0.857775	g6p_c + nadp_c --> 6pgl_c + h_c + nadph_c		PDH	32.4812	2.1035	coa_c + nad_c + pyr_c --> accoa_c + co2_c + nadh_c		GAPD	29.0348	1.25921	g3p_c + nad_c + pi_c <=> 13dpg_c + h_c + nadh_c
ME2	22.2966	0.621897	mal__L_c + nadp_c --> co2_c + nadph_c + pyr_c		ICDHyr	42.9426	0.753254	icit_c + nadp_c <=> akg_c + co2_c + nadph_c		HACD2i	23.5137	1.52276	3hhcoa_c + nad_c --> 3ohcoa_c + h_c + nadh_c		PDH	26.3592	1.14318	coa_c + nad_c + pyr_c --> accoa_c + co2_c + nadh_c
GND	18.3341	0.511374	6pgc_c + nadp_c --> co2_c + nadph_c + ru5p__D_c		MTHFD	8.15609	0.143066	mlthf_c + nadp_c <=> methf_c + nadph_c		GAPD	19.2849	1.2489	g3p_c + nad_c + pi_c --> 13dpg_c + h_c + nadh_c		MDH	24.2431	1.0514	MDH_lumped_pseudo_c + nad_c <=> h_c + nadh_c + oaa_c
ICDHyr	11.4262	0.3187	icit_c + nadp_c --> akg_c + co2_c + nadph_c		SUM		1.75409			MDH	18.9282	1.2258	MDH_lumped_pseudo_c + nad_c <=> h_c + nadh_c + oaa_c		AKGDH	13.6543	0.592176	akg_c + coa_c + nad_c --> co2_c + nadh_c + succoa_c
MTHFD	2.98767	0.083332	mlthf_c + nadp_c <=> methf_c + nadph_c							AKGDH	3.54537	0.2296	akg_c + coa_c + nad_c --> co2_c + nadh_c + succoa_c		PGCD	4.97446	0.215738	3pg_c + nad_c --> 3php_c + h_c + nadh_c
SUM		2.7892								PGCD	2.2465	0.145485	3pg_c + nad_c --> 3php_c + h_c + nadh_c		IPMD	1.73407	0.075205	3c2hmp_c + nad_c --> 3c4mop_c + h_c + nadh_c
										SUM		6.47605			SUM		4.33691
NADPH/NADH CONSUMING					NADPH/NADH CONSUMING
SULR	52.6963	1.46981	5.0 h_c + 3.0 nadph_c + so3_c --> 3.0 h2o_c + h2s_c + 3.0 nadp_c		GLUDy	47.1562	0.827165	glu__L_c + h2o_c + nadp_c <=> akg_c + h_c + nadph_c + nh4_c		NADH CONSUMING					NADH CONSUMING
GTHOr	17.5654	0.489936	gthox_c + h_c + nadph_c <=> 2.0 gthrd_c + nadp_c		KARA1	6.86982	0.120503	23dhmb_c + nadp_c <=> alac__S_c + h_c + nadph_c		NADH16pp	89.8481	5.8186	4.0 h_c + nadh_c + q8_c --> 3.0 h_p + nad_c + q8h2_c		NADH16pp	88.3935	3.83355	4.0 h_c + nadh_c + q8_c --> 3.0 h_p + nad_c + q8h2_c
KARA1	3.06658	0.085533	23dhmb_c + nadp_c <=> alac__S_c + h_c + nadph_c		SULR	3.69278	0.064775	5.0 h_c + 3.0 nadph_c + so3_c --> 3.0 h2o_c + h2s_c + 3.0 nadp_c		GLUDxi	10.0438	0.650442	glu__L_c + h2o_c + nad_c <=> akg_c + h_c + nadh_c + nh4_c		ILEDHr_1	8.81226	0.38218	h2o_c + ile__L_c + nad_c <=> 3mop_c + h_c + nadh_c + nh4_c
NADTRHD	2.83365	0.079036	nad_c + nadph_c --> nadh_c + nadp_c		SHK3Dr	2.73806	0.048028	3dhsk_c + h_c + nadph_c <=> nadp_c + skm_c							LLEUDr	1.73407	0.075205	h2o_c + leu__L_c + nad_c <=> 4mop_c + h_c + nadh_c + nh4_c
ASAD	2.55677	0.071313	aspsa_c + nadp_c + pi_c <=> 4pasp_c + h_c + nadph_c		AGPR	2.61716	0.045908	acg5sa_c + nadp_c + pi_c <=> acg5p_c + h_c + nadph_c							ACALD	1.21644	0.052756	acald_c + coa_c + nad_c <=> accoa_c + h_c + nadh_c
DURAD	1.96621	0.054842	56dura_c + nadp_c <=> h_c + nadph_c + ura_c		ASAD	2.223	0.038994	aspsa_c + nadp_c + pi_c <=> 4pasp_c + h_c + nadph_c							VALDHr	1.07291	0.046531	h2o_c + nad_c + val__L_c <=> 3mob_c + h_c + nadh_c + nh4_c
HSDy	1.87766	0.052372	hom__L_c + nadp_c <=> aspsa_c + h_c + nadph_c		3OAR40	1.91531	0.033596	actACP_c + h_c + nadph_c <=> 3haACP_c + nadp_c
SHK3Dr	1.22223	0.03409	3dhsk_c + h_c + nadph_c <=> nadp_c + skm_c		3OAR60	1.91531	0.033596	3ohexACP_c + h_c + nadph_c <=> 3hhexACP_c + nadp_c
AGPR	1.16826	0.032585	acg5sa_c + nadp_c + pi_c <=> acg5p_c + h_c + nadph_c		3OAR80	1.91531	0.033596	3ooctACP_c + h_c + nadph_c <=> 3hoctACP_c + nadp_c
3OAR40	0.854965	0.023847	actACP_c + h_c + nadph_c <=> 3haACP_c + nadp_c		EAR40y	1.91531	0.033596	but2eACP_c + h_c + nadph_c --> butACP_c + nadp_c
3OAR60	0.854965	0.023847	3ohexACP_c + h_c + nadph_c <=> 3hhexACP_c + nadp_c		EAR60y	1.91531	0.033596	h_c + nadph_c + thex2eACP_c --> hexACP_c + nadp_c
3OAR80	0.854965	0.023847	3ooctACP_c + h_c + nadph_c <=> 3hoctACP_c + nadp_c		EAR80y	1.91531	0.033596	h_c + nadph_c + toct2eACP_c --> nadp_c + ocACP_c
EAR40y	0.854965	0.023847	but2eACP_c + h_c + nadph_c --> butACP_c + nadp_c		3OAR100	1.91381	0.03357	3odecACP_c + h_c + nadph_c <=> 3hdecACP_c + nadp_c
EAR60y	0.854965	0.023847	h_c + nadph_c + thex2eACP_c --> hexACP_c + nadp_c		G5SD_copy1	1.77605	0.031154	glu5p_c + h_c + nadph_c --> glu5sa_c + nadp_c + pi_c
EAR80y	0.854965	0.023847	h_c + nadph_c + toct2eACP_c --> nadp_c + ocACP_c		P5CR	1.77605	0.031154	1pyr5c_c + 2.0 h_c + nadph_c --> nadp_c + pro__L_c
3OAR100	0.854294	0.023828	3odecACP_c + h_c + nadph_c <=> 3hdecACP_c + nadp_c		KARA2	1.6497	0.028937	2ahbut_c + h_c + nadph_c <=> 23dhmp_c + nadp_c
G5SD_copy1	0.792798	0.022113	glu5p_c + h_c + nadph_c --> glu5sa_c + nadp_c + pi_c		TRDR	1.61066	0.028252	h_c + nadph_c + trdox_c --> nadp_c + trdrd_c
P5CR	0.792798	0.022113	1pyr5c_c + 2.0 h_c + nadph_c --> nadp_c + pro__L_c		3OAR121	1.56184	0.027396	3ocddec5eACP_c + h_c + nadph_c --> 3hcddec5eACP_c + nadp_c
KARA2	0.736401	0.02054	2ahbut_c + h_c + nadph_c <=> 23dhmp_c + nadp_c		3OAR141	1.56184	0.027396	3ocmrs7eACP_c + h_c + nadph_c --> 3hcmrs7eACP_c + nadp_c
DHDPRy	0.678435	0.018923	23dhdp_c + h_c + nadph_c --> nadp_c + thdp_c		NADTRHD	1.4638	0.025676	nad_c + nadph_c --> nadh_c + nadp_c
3OAR120	0.563778	0.015725	3oddecACP_c + h_c + nadph_c <=> 3hddecACP_c + nadp_c		DHDPRy	1.39544	0.024477	23dhdp_c + h_c + nadph_c --> nadp_c + thdp_c
EAR100y	0.563778	0.015725	h_c + nadph_c + tdec2eACP_c --> dcaACP_c + nadp_c		3OAR161	1.31532	0.023072	3ocpalm9eACP_c + h_c + nadph_c --> 3hcpalm9eACP_c + nadp_c
					EAR141y	1.31532	0.023072	h_c + nadph_c + t3c7mrseACP_c --> nadp_c + tdeACP_c
					EAR161y	1.31532	0.023072	h_c + nadph_c + t3c9palmeACP_c --> hdeACP_c + nadp_c
					G3PD2	1.06848	0.018742	glyc3p_c + nadp_c <=> dhap_c + h_c + nadph_c
					HSDy	0.826055	0.01449	hom__L_c + nadp_c <=> aspsa_c + h_c + nadph_c

### Sheet: summary
		NADPH			NADH			CO2
		MFA	FBA		MFA	FBA		MFA	FBA
	NADPH	2.7892	1.75409		6.47605	4.33691		3.97	2.43
	NADH	6.47605	4.33691
	CO2	3.97	2.43
