## Supplementary File 5 for "Genomic and metabolic plasticity drive alternative scenarios for adapting *Pseudomonas putida* to non-native substrate D-xylose"

### Sheet: multiplied genomic region
No.	Product (Prokka annotation)	EC_number	Locus Tag	Gene	Direction	Multiplied region			P. putida strain PD584		Length	Product (MicroScope annotation)	Microscope ID
						Gene Start	Gene Stop		Gene Start	Gene Stop
1	IS4 family transposase ISPpu8		gp_584_02151		forward	322	1674		2372356	2373708	1353	IS4 family transposase ISPpu8	PP_2114
2	hypothetical protein		gp_584_02152		forward	2019	2216		2374053	2374250	198	hypothetical protein	PP_2115
3	Sulfur carrier protein TusA		gp_584_02153	tusA_2	forward	2238	2480		2374272	2374514	243	Sulfur carrier protein TusA	PP_2116
4	Erythronate-4-phosphate dehydrogenase	1.1.1.290	gp_584_02154	pdxB	forward	2541	3683		2374575	2375717	1143	Erythronate-4-phosphate dehydrogenase	PP_2117
5	hypothetical protein		gp_584_02155		reverse	3798	3971		2375832	2376005	174	hypothetical protein	PP_2118
6	Putative multidrug export ATP-binding/permease protein	3.6.3.-	gp_584_02156		forward	4182	5945		2376216	2377979	1764	Putative multidrug export ATP-binding/permease protein	PP_2119
7	Methyl-accepting chemotaxis protein CtpH		gp_584_02157	ctpH	forward	6117	7733		2378151	2379767	1617	Methyl-accepting chemotaxis protein CtpH	PP_2120
8	tRNA-Pro-CGG		gp_584_02158		reverse	7841	7917		2379874	2379950	77	tRNA-Pro-CGG	PP_t62
9	putative lipoprotein YgdR		gp_584_02159	ygdR	reverse	7997	8218		2380031	2380252	222	putative lipoprotein YgdR	PP_2121
10	Molybdenum cofactor biosynthesis protein B		gp_584_02160	moaB_1	forward	8406	8945		2380440	2380979	540	Molybdenum cofactor biosynthesis protein B	PP_2122
11	hypothetical protein		gp_584_02161		forward	8929	10155		2380963	2382189	1227	molybdenum::molybdopterin ligase moeA	PP_2123
12	Glycogen synthase	2.4.1.11	gp_584_02162		reverse	10144	11391		2382178	2383425	1248	glycosyl transferase	PP_2124
13	Lipid kinase YegS	2.7.1.-	gp_584_02163	yegS	forward	11648	12535		2383682	2384569	888	Lipid kinase YegS	PP_2125
14	Transcriptional regulatory protein DegU		gp_584_02164	degU_1	reverse	12519	13178		2384553	2385212	660	LuxR family transcriptional regulator	PP_2126
15	hypothetical protein		gp_584_02165		reverse	13168	14064		2385202	2386098	897	sensor histidine kinase	PP_2127
16	hypothetical protein		gp_584_02166		reverse	14431	14940		2386465	2386974	510	CheA signal transduction histidine kinase	PP_5503
17	Chemotaxis protein CheV		gp_584_02167	cheV_2	forward	15292	16227		2387326	2388261	936	Chemotaxis protein CheV	PP_2128
18	putative protein YcbX		gp_584_02168	ycbX	forward	16283	17086		2388317	2389120	804	putative protein YcbX	PP_2129
19	Soluble lytic murein transglycosylase	4.2.2.-	gp_584_02169	slt	reverse	17199	19124		2389233	2391158	1926	Soluble lytic murein transglycosylase	PP_2130
20	ABC transporter ATP-binding protein uup		gp_584_02170	uup	forward	19345	21273		2391379	2393307	1929	ABC transporter ATP-binding protein uup	PP_2131
21	Universal stress protein A		gp_584_02171	uspA2	reverse	21381	21821		2393415	2393855	441	Universal stress protein A	PP_2132
22	hypothetical protein		gp_584_02172		forward	21932	22369		2393966	2394403	438	hypothetical protein	PP_2133
23	IS110 family transposase ISPpu10		gp_584_02173		forward	22673	23638		2394707	2395672	966	IS110 family transposase ISPpu10	PP_2134
24	hypothetical protein		gp_584_02174		reverse	23584	23778		2395618	2395812	195
25	Fatty acid oxidation complex subunit alpha		gp_584_02175	fadB_2	forward	24297	26444		2396331	2398478	2148	enoyl-CoA hydratase/3-hydroxyacyl-CoA dehydrogenase fadB	PP_2136
26	3-ketoacyl-CoA thiolase	2.3.1.16	gp_584_02176	fadA_2	forward	26476	27651		2398510	2399685	1176	beta-ketoadipyl-CoA thiolase subunit beta pcaF-II	PP_2137
27	hypothetical protein		gp_584_02177		forward	27727	27978		2399761	2400012	252	hypothetical protein	PP_2138
28	DNA topoisomerase 1	5.6.2.1	gp_584_02178	topA	forward	28079	30688		2400113	2402722	2610	DNA topoisomerase 1	PP_2139
29	hypothetical protein		gp_584_02179		forward	30779	31294		2402813	2403328	516	hypothetical protein	PP_2140
30	hypothetical protein		gp_584_02180		forward	31345	31578		2403379	2403612	234	hypothetical protein	PP_2141
31	Cell division inhibitor SulA		gp_584_02181	sulA_1	reverse	31629	32105		2403663	2404139	477	Cell division inhibitor SulA	PP_2142
32	LexA repressor	3.4.21.88	gp_584_02182	lexA_1	reverse	32119	32727		2404153	2404761	609	LexA repressor	PP_2143
33	HTH-type transcriptional regulator BetI		gp_584_02183	betI_4	forward	32943	33650		2404977	2405684	708	TetR family transcriptional regulator	PP_2144
34	Beta-hexosaminidase	3.2.1.52	gp_584_02184	nagZ	forward	33828	34838		2405862	2406872	1011	beta-N-acetylglucosaminidase nagZ	PP_2145
35	RNA polymerase-associated protein RapA	3.6.4.-	gp_584_02185	rapA_3	reverse	34981	38298		2407015	2410332	3318	SNF2/RAD54 family helicase	PP_2146
36	hypothetical protein		gp_584_02186		reverse	38303	38875		2410337	2410909	573	hypothetical protein	PP_2147
37	Transcription-repair-coupling factor	3.6.4.-	gp_584_02187	mfd	reverse	38885	42310		2410919	2414344	3426	Transcription-repair-coupling factor	PP_2148
38	Glyceraldehyde-3-phosphate dehydrogenase	1.2.1.-	gp_584_02188	gapB	forward	42502	43965		2414536	2415999	1464	Glyceraldehyde-3-phosphate dehydrogenase	PP_2149
39	FAD:protein FMN transferase	2.7.1.180	gp_584_02189	apbE	forward	44146	45144		2416180	2417178	999	thiamine biosynthesis lipoprotein	PP_2150
40	Soluble pyridine nucleotide transhydrogenase	1.6.1.1	gp_584_02190	sthA	forward	45349	46743		2417383	2418777	1395	Soluble pyridine nucleotide transhydrogenase	PP_2151
41	Glycerophosphodiester phosphodiesterase, cytoplasmic	3.1.4.46	gp_584_02191	ugpQ	reverse	46792	47508		2418826	2419542	717	Glycerophosphodiester phosphodiesterase, cytoplasmic	PP_2152
42	hypothetical protein		gp_584_02192		reverse	47540	48124		2419574	2420158	585	hypothetical protein	PP_2153
43	Lipoprotein-releasing system transmembrane protein LolC		gp_584_02193	lolC	forward	48218	49468		2420252	2421502	1251	Lipoprotein-releasing system transmembrane protein LolC	PP_2154
44	Lipoprotein-releasing system ATP-binding proteinLolD	3.6.3.-	gp_584_02194	lolD_1	forward	49461	50159		2421495	2422193	699	Lipoprotein-releasing system ATP-binding proteinLolD	PP_2155
45	Lipoprotein-releasing system transmembrane protein LolE		gp_584_02195	lolE_2	forward	50220	51461		2422254	2423495	1242	permease	PP_2156
46	Sensor histidine kinase CusS	2.7.13.3	gp_584_02196	cusS_2	reverse	51501	52850		2423535	2424884	1350	Sensor histidine kinase CusS	PP_2157
47	Transcriptional activator protein CopR		gp_584_02197	copR_1	reverse	52850	53530		2424884	2425564	681	Transcriptional activator protein CopR	PP_2158
48	Plastocyanin		gp_584_02198	petE	forward	53731	54258		2425765	2426292	528	Copper-binding protein, plastocyanin/azurin family	PP_2159
49	NADPH-dependent 7-cyano-7-deazaguanine reductase	1.7.1.13	gp_584_02199	queF	forward	54327	55157		2426361	2427191	831	NADPH-dependent 7-cyano-7-deazaguanine reductase	PP_2160
50	hypothetical protein		gp_584_02200		reverse	55189	55452		2427223	2427486	264	hypothetical protein	PP_2161
51	Phosphonoacetaldehyde hydrolase	3.11.1.1	gp_584_02201	phnX_1	reverse	55575	56138		2427609	2428172	564	Phosphonoacetaldehyde hydrolase	PP_2162
52	Intermembrane phospholipid transport system MlaA		gp_584_02202	mlaA	forward	56340	57047		2428374	2429081	708	lipoprotein vacJ	PP_2163
53	hypothetical protein		gp_584_02203		reverse	57082	57381		2429116	2429415	300	hypothetical protein	PP_2164
54	Regulator of RpoS		gp_584_02204	rssB_3	forward	57652	58833		2429686	2430867	1182	response regulator	PP_2165
55	hypothetical protein		gp_584_02205		forward	58830	59312		2430864	2431346	483	anti-anti-sigma factor	PP_2166
56	hypothetical protein		gp_584_02206		reverse	59461	61311		2431495	2433345	1851	PhoD-like phosphatase	PP_2167
57	Transaldolase	2.2.1.2	gp_584_02207	tal	reverse	61491	62417		2433525	2434451	927	Transaldolase	PP_2168
58	tRNA-dihydrouridine(20/20a) synthase	1.3.1.-	gp_584_02208	dusA	reverse	62574	63512		2434608	2435546	939	tRNA-dihydrouridine(20/20a) synthase	PP_2169
59	Isochorismate pyruvate lyase	4.2.99.21	gp_584_02209	pchB	forward	64072	64380		2436106	2436414	309	putative enzyme, chorismate mutase family protein	PP_2170
60	hypothetical protein		gp_584_02210		reverse	64426	65052		2436460	2437086	627	LysE family transporter	PP_2171
61	hypothetical protein		gp_584_02211		forward	65614	65775		2437648	2437809	162	hypothetical protein	PP_2172
62	Right origin-binding protein		gp_584_02212	rob	reverse	66408	67277		2438442	2439311	870	AraC family transcriptional regulator	PP_2173
63	3-oxoacyl-[acyl-carrier-protein] reductase FabG	1.1.1.100	gp_584_02213	fabG_2	reverse	67858	68562		2439892	2440596	705	hypothetical protein	PP_2174
64	Glycine cleavage system transcriptional activator		gp_584_02214	gcvA_6	reverse	68662	69591		2440696	2441625	930	3-oxoacyl-ACP reductase	PP_2175
65	hypothetical protein		gp_584_02215		forward	69769	70323		2441803	2442357	555	transcriptional regulator, LysR family	PP_2176
66	Gamma-glutamylputrescine synthetase PuuA	6.3.1.11	gp_584_02216	puuA_1	forward	70351	71697		2442385	2443731	1347	transcriptional regulator	PP_2177
67	Gamma-glutamyl-gamma-aminobutyrate hydrolase PuuD	3.5.1.94	gp_584_02217	puuD_1	forward	71782	72555		2443816	2444589	774	glutamate-putrescine ligase puuA-I	PP_2178
68	Putrescine--pyruvate aminotransferase	2.6.1.113	gp_584_02218	spuC_1	forward	72625	73983		2444659	2446017	1359	glutamine amidotransferase spuA	PP_2179
69	hypothetical protein		gp_584_02219	spuC-I	forward	74167	74721		2446201	2446755	555	polyamine:pyruvate transaminase spuC-I	PP_2180
70	RNA chaperone ProQ		gp_584_02220	proQ	forward	74845	75360		2446879	2447394	516
71	NADP-reducing hydrogenase subunit HndA	1.12.1.3	gp_584_02221	hndA	forward	75762	76244		2447796	2448278	483	Cro/CI family transcriptional regulator	PP_2181
72	hypothetical protein		gp_584_02222		forward	76238	77797		2448272	2449831	1560	hypothetical protein	PP_2182
73	Putative formate dehydrogenase	1.17.1.9	gp_584_02223		forward	77794	80676		2449828	2452710	2883	formate dehydrogenase subunit gamma	PP_2183
74	hypothetical protein		gp_584_02224		forward	80673	80876		2452707	2452910	204	formate dehydrogenase subunit beta, alpha, delta	PP_2184-PP_2186
75	Universal stress protein E		gp_584_02225	uspE_1	reverse	80990	81853		2453024	2453887	864	Universal stress protein E	PP_2187
76	hypothetical protein		gp_584_02226		forward	82008	82625		2454042	2454659	618	tRNA 2-methylthio-N6-isopentenyl adenosine(37) hydroxylase MiaE	PP_2188
77	hypothetical protein		gp_584_02227		reverse	82648	83073		2454682	2455107	426	hypothetical protein	PP_2189
78	hypothetical protein		gp_584_02228		forward	83096	83359		2455130	2455393	264	hypothetical protein	PP_2190
79	hypothetical protein		gp_584_02229		reverse	83380	83859		2455414	2455893	480	lipoprotein	PP_2191
80	hypothetical protein		gp_584_02230		forward	84006	85115		2456040	2457149	1110	ECF family RNA polymerase sigma-70 factor/transmembrane sensor protein	PP_2192
81	Ferric aerobactin receptor		gp_584_02231	iutA	forward	85334	87769		2457368	2459803	2436	ferric siderophore receptor	PP_2193
82	HTH-type transcriptional regulator ArgP		gp_584_02232	argP_1	reverse	87794	88684		2459828	2460718	891	LysR family transcriptional regulator	PP_2194
83	Putrescine-binding periplasmic protein SpuD		gp_584_02233	spuD_2	forward	88787	89866		2460821	2461900	1080	Putrescine-binding periplasmic protein SpuD	PP_2195
84	Agmatinase	3.5.3.11	gp_584_02234	speB	forward	89892	90857		2461926	2462891	966	Agmatinase	PP_2196
85	hypothetical protein		gp_584_02235		forward	91090	91407		2463124	2463441	318	hypothetical protein	PP_2197
86	Aldose sugar dehydrogenase YliI	1.1.5.-	gp_584_02236	yliI	forward	91430	92575		2463464	2464609	1146	Aldose sugar dehydrogenase YliI	PP_2198
87	Cell division protein ZapE		gp_584_02237	zapE_2	forward	92617	93723		2464651	2465757	1107	hypothetical protein	PP_2199
88	hypothetical protein		gp_584_02238		forward	93737	94318		2465771	2466352	582	hypothetical protein	PP_2200
89	2-succinyl-6-hydroxy-2, 4-cyclohexadiene-1-carboxylate synthase (alpha/beta family hydrolase)	4.2.99.20	gp_584_02239	menH_1	reverse	94391	95389		2466425	2467423	999	2-succinyl-6-hydroxy-2, 4-cyclohexadiene-1-carboxylate synthase (alpha/beta family hydrolase)	PP_2201
90	Inner membrane protein YqaA		gp_584_02240	yqaA	reverse	95465	95902		2467499	2467936	438	hypothetical protein	PP_2202
91	hypothetical protein		gp_584_02241		reverse	95902	96330		2467936	2468364	429	hypothetical protein	PP_2203
92	Copper resistance protein B		gp_584_02242	copB_1	reverse	96345	97229		2468379	2469263	885	Copper resistance protein B	PP_2204
93	Copper resistance protein A		gp_584_02243	copA_2	reverse	97222	98946		2469256	2470980	1725	Copper resistance protein A	PP_2205
94	23S rRNA 5-hydroxycytidine synthase		gp_584_02244	rlhA_1 (yegQ)	reverse	99025	100359		2471059	2472393	1335	peptidase yegQ	PP_2206
95	Putative transport protein YdiK		gp_584_02245	ydiK_2	forward	100492	101556		2472526	2473590	1065	membrane protein	PP_2207
96	Phosphonoacetaldehyde hydrolase	3.11.1.1	gp_584_02246	phnX_2	reverse	101775	102602		2473809	2474636	828	Phosphonoacetaldehyde hydrolase	PP_2208
97	2-aminoethylphosphonate--pyruvate transaminase	2.6.1.37	gp_584_02247	phnW	reverse	102637	103743		2474671	2475777	1107	2-aminoethylphosphonate--pyruvate transaminase	PP_2209
98	HTH-type transcriptional regulator CysL		gp_584_02248	cysL	forward	103856	104719		2475890	2476753	864	LysR family transcriptional regulator	PP_2210
99	putative HTH-type transcriptional regulator		gp_584_02249		forward	104797	105819		2476831	2477853	1023	AraC family transcriptional regulator	PP_2211
100	hypothetical protein		gp_584_02250		forward	105966	110411		2478000	2482445	4446	leucine-rich repeat-containing protein	PP_2212
101	Acyl-coenzyme A synthetase	6.2.1.1	gp_584_02251	acsA_1	forward	110534	112180		2482568	2484214	1647	Acyl-coenzyme A synthetase	PP_2213
102	putative oxidoreductase	1.-.-.-	gp_584_02252	fadBA	forward	112194	112961		2484228	2484995	768	type II 3-hydroxyacyl-CoA dehydrogenase	PP_2214
103	Acetyl-CoA acetyltransferase	2.3.1.9	gp_584_02253	thlA_1	forward	112973	114166		2485007	2486200	1194	Acetyl-CoA acetyltransferase	PP_2215
104	Acyl-CoA dehydrogenase	1.3.99.-	gp_584_02254	mmgC_2 (acd)	forward	114175	115302		2486209	2487336	1128	Acyl-CoA dehydrogenase	PP_2216
105	enoyl-CoA hydratase echA8	4.2.1.17	gp_584_02255	echA8	forward	115316	116089		2487350	2488123	774	enoyl-CoA hydratase echA8	PP_2217
106	IS4 family transposase ISPpu8		gp_584_02256		forward	116445	117797		2488479	2489831	1353	IS4 family transposase ISPpu8	PP_2218
107	hypothetical protein		gp_584_02257		forward	117979	>118079		2490013	2490113	>101	hypothetical protein	PP_2219
												hypothetical proteins or tRNA	22
												enzymes or their subunits	43
												transporters	2
												regulators	11
												Overexpressed genes in PD584 L3 when compared with PD689 tt L1	36
