## Supplementary File 8 for "Genomic and metabolic plasticity drive alternative scenarios for adapting *Pseudomonas putida* to non-native substrate D-xylose"

### Sheet: Sheet1
					Absolute quantification
				log2FC	log2FC	log2FC	log2FC
No.	Protein	Uniprot ID	Pseudomonas.com	PD689 tt L1	PD584 L3 vs.	PD584 vs.	PD310 vs.
			ID	vs. PD584 L3	PD689 tt L1	PD689 tt L1	PD689 tt L1
1	Putative CheV-like chemotaxis protein	Q88L09	PP_2128	-11.63	6.5	6.54	5.09
2	Methyl-accepting chemotaxis protein CtpH	Q88L17	PP_2120	-9.18	7.5	6.02	4.69
3	Putative Formate dehydrogenase, delta subunit	Q88KV3	PP_2186	-8.4	3.44	3.7	2.11
4	Outer membrane ferric siderophore receptor	Q88KU6	PP_2193	-5.59	5.43	5.12	1.53
5	3-hydroxyacyl-CoA dehydrogenase type-2, EC 1.1.1.178, EC 1.1.1.35	Q88KS5	PP_2214	-4.4	4.53	5.04	3.51
6	Acetyl-CoA acetyltransferase, EC 2.3.1.9	Q88KS4	PP_2215	-3.92	4.15	4.4	3.01
7	FAD:protein FMN transferase, EC 2.7.1.180	Q88KY9	PP_2150	-3.78	5.71	5.56	4.41
8	Short-chain acyl-CoA dehydrogenase, EC 1.3.99.-	Q88KS3	PP_2216	-3.76	4.07	4.75	3.29
9	Glyceraldehyde-3-phosphate dehydrogenase, EC 1.2.1.-	Q88KZ0	PP_2149	-3.46	3.51	3.13	2.01
10	Enoyl-CoA hydratase, EC 4.2.1.-, EC 4.2.1.17	Q88KS2	PP_2217	-3.35	3.52	3.8	2.64
11	Universal stress protein	Q88L05	PP_2132	-3.26	3.16	3.77	2.69
12	Lipoprotein-releasing system ATP-binding protein LolD, EC 7.6.2.-	Q88KY4	PP_2155	-3.22	3.16	3.11	2.6
13	Sulfur carrier protein TusA	Q88L21	PP_2116	-3.17	3.06	2.73	2.21
14	Transaldolase, EC 2.2.1.2	Q88KX1	PP_2168	-3.08	2.93	2.77	1.91
15	NADPH-dependent 7-cyano-7-deazaguanine reductase, EC 1.7.1.13	Q88KX9	PP_2160	-3.04	3.26	3.66	2.66
16	Sensor histidine kinase	Q88L10	PP_2127	-2.95	4.53	4.26	3.37
17	tRNA-dihydrouridine(20/20a) synthase, EC 1.3.1.-, EC 1.3.1.91	Q88KX0	PP_2169	-2.87	3.36	3.58	2.83
18	Putative PhoD-like phosphatase, EC 3.1.3.1	Q88KX2	PP_2167	-2.75	3.77	3.79	2.74
19	ATP-binding protein Uup, EC 3.6.1.-	Q88L06	PP_2131	-2.74	2.79	2.75	2
20	Putative Soluble lytic transglycosylase	Q88L07	PP_2130	-2.69	2.99	3.41	2.61
21	Beta-hexosaminidase, EC 3.2.1.52	Q88KZ4	PP_2145	-2.68	2.84	2.62	1.74
22	Transcriptional regulator, AraC family	Q88KS8	PP_2173	-2.64	3.24	3.61	2.72
23	Anti-anti-sigma factor	Q88KX3	PP_2166	-2.62	2.89	3.46	2.66
24	Phosphonoacetaldehyde hydrolase, Phosphonatase, EC 3.11.1.	Q88KT1	PP_2162	-2.56	2.62	2.84	1.9
25	Glycerophosphoryl diester phosphodiesterase, EC 3.1.4.46	Q88KY7	PP_2152	-2.46	2.67	2.58	1.73
26	Transcription-repair-coupling factor, TRCF, EC 3.6.4.-	Q88KZ1	PP_2148	-2.39	2.73	2.53	1.78
27	Soluble pyridine nucleotide transhydrogenase, STH, EC 1.6.1.1	Q88KY8	PP_2151	-2.23	2.48	2.25	1.63
28	Erythronate-4-phosphate dehydrogenase, EC 1.1.1.290	Q88L20	PP_2117	-2.07	2.25	2.18	1.61
29	Universal stress protein family	Q88KV2	PP_2187	-2.04	2.15	2.71	1.61
30	Transcriptional regulator, LysR family	Q88N25	PP_2176	-2.03	1.51	2.16	2.17
31	DNA topoisomerase 1, EC 5.6.2.1	Q88KZ9	PP_2139	-2.01	2.13	2.01	1.32
32	Acetyl-coenzyme A synthetase 1, AcCoA synthetase 1, Acs 1, EC 6.2.1.1	Q88EH6	PP_2213	-1.73	1.96	0.79	0.69
33	2-aminoethylphosphonate--pyruvate transaminase, EC 2.6.1.37	Q88KT0	PP_2209	-1.66	2.5	2.81	1.78
34	Polyamine:pyruvate transaminase	Q88KV9	PP_2180	-1.57	1.7	2.44	1.21
35	Putative Formate dehydrogenase, beta subunit	Q88KV5	PP_2184	-1.53	1.87	2.39	0.61
36	LexA repressor 2, EC 3.4.21.88	P59479	PP_2143	-1.03	0.91	0.42	0.51
